# Application of class–balancing algorithms to diverse plasma metabolomics datasets using brain tumor as an example

**DOI:** 10.64898/2026.07.02.735756

**Authors:** Adrian Godlewski, Krzysztof Solowiej, Patrycja Mojsak, Joanna Godzien, Julia Zelkowska, Adam Kretowski, Tomasz Lyson, Michal Burdukiewicz, Karol Kaminski, Michal Ciborowski

## Abstract

Class imbalance remains a challenge in metabolomics research, where biological and technical variability can affect statistical inference and machine learning (ML) performance. Class-balancing algorithms address this issue by either increasing minority-class observations or reducing the number of majority-class samples.

This study evaluated the impact of oversampling and undersampling algorithms on targeted and untargeted metabolomics datasets derived from LC-MS and GC-MS analyses of plasma samples from patients with glioblastoma, meningioma, and controls. Synthetic Minority Oversampling Technique (SMOTE) and Random Undersampling (RUS) were applied to balance the datasets, and their effects on data distribution, inter-feature correlations, and machine learning model performance were compared.

RUS preserved the original feature distributions but reduced representativeness by removing the majority-class samples. In contrast, SMOTE introduced synthetic samples that altered covariance structures, increasing the risk of overfitting, particularly in small datasets (n=10). These effects diminished with larger groups (n=30), partially restoring correlations between metabolites. Model performance varied across the class-balancing algorithms. Random Forest classifiers benefited from both balancing methods, with undersampling often yielding higher F1 scores, whereas Support Vector Machine models showed reduced classification performance. These findings highlight the importance of selecting class-balancing strategies based on dataset size, analytical platform, and ML algorithm in metabolomics studies.
