## Supplementary Tables for "Application of class–balancing algorithms to diverse plasma metabolomics datasets using brain tumor as an example"

### Sheet: Table S1
Table S1. Median coefficients characterizing data distributions for the examined subsets after applying SMOTE for 100 iterations.
Group	Platform	Metabolite or metabolic feature	Number of real samples	P-value*	Variance	CV	Range	IQR	Skewness	Kurtosis
Glioma	GC-MS	Leucine	10	0.0045	5.855	17.55	9.818	3.212	0.102	-0.3385
			20	0.056	8.43	20.95	12.562	3.827	0.1725	-0.476
			30	0.1755	9.78	22.7	14.293	4.1355	0.2195	-0.4525
	LC-QQQ-MS	Proline	10	0	1774.62	22.2	160.9	59.7385	0.6145	-0.499
			20	0	2464.82	25.7	213.95	73.9125	0.5645	-0.5055
			30	0	2592.84	27	234.9	77.14	0.6415	-0.3805
	LC-QTOF-MS	607.3351@3.7979846	10	0	1.24353e+08	51.95	51574.6	11256.9	1.1525	0.797
			20	0	1.78508e+08	59.4	58478.7	13497.6	1.346	2.1805
			30	0	2.28525e+08	68.05	60046.2	14461.2	1.6945	3.3025
Meningioma	GC-MS	Leucine	10	0.005	5.28	21.15	9.426	3.0925	0.2345	-0.582
			20	0.006	8.325	25.75	11.655	3.8245	0.4505	-0.2555
			30	0.0265	9.225	27	12.465	3.9035	0.418	-0.378
	LC-QQQ-MS	Proline	10	0.001	1526.85	20.45	163.75	49.534	0.5715	-0.068
			20	0.002	2428.52	25.6	217.5	65.371	0.617	-0.0935
			30	0.0045	2812.27	27.15	268.5	70.1975	0.69	0.11
	LC-QTOF-MS	607.3351@3.7979846	10	0	4.33021e+07	45.95	33214.2	5848.95	1.5375	2.3465
			20	0	6.05615e+07	54.35	45712.3	6441.19	1.9265	4.045
			30	0	1.10719e+08	67.35	49294.3	6831.04	2.2205	5.3905
*The p-value is the result of the Shapiro-Wilk test.
CV, coefficient of variation; GC-MS, gas chromatography coupled with mass spectrometry; IQR, interquartile range; LC-QQQ-MS, liquid chromatography coupled with tandem mass spectrometry, LC-QQQ-MS, Liquid chromatography coupled with quadrupole time-of-flight mass spectrometry.

### Sheet: Table S2
Table S2. Coefficients characterizing the data distribution for the full data set.
Group	Platform	Metabolite or metabolic feature	P-value*	Variance	CV	Range	IQR	Skewness	Kurtosis
Glioma	GC-MS	Leucine	0.647	11.26	24.5	14.929	4.723	0.271	-0.36
	LC-QQQ-MS	Proline	0.007	3056.49	28.9	263.9	82	0.692	-0.041
	LC-QTOF-MS	607.3351@3.7979846	0	3.00057e+08	74.7	105119	14932.7	2.255	7.217
Meningioma	GC-MS	Leucine	0.111	10.37	28.7	16.533	4.045	0.557	0.221
	LC-QQQ-MS	Proline	0.042	3286.29	29.5	321.5	75.75	0.766	0.901
	LC-QTOF-MS	607.3351@3.7979846	0	1.3075e+08	72.5	65674.3	6815.88	2.46	6.86
*The p-value is the result of the Shapiro-Wilk test.
CV, coefficient of variation; GC-MS, gas chromatography coupled with mass spectrometry; IQR, interquartile range; LC-QQQ-MS, liquid chromatography coupled with tandem mass spectrometry, LC-QQQ-MS, Liquid chromatography coupled with quadrupole time-of-flight mass spectrometry.
